# The mitochondrial NAD transporter SLC25A51 is a modulator of beta cell senescence and type 2 diabetes

**DOI:** 10.1101/2025.04.09.647991

**Authors:** Byung Soo Kong, Sehi L’Yi, Erika Gabriela Ramirez-Hernandez, Serin Hong, Rosa Weidenspointner, Suyeon Song, Chase Caserta, Young Min Cho, Nora Kory

**Affiliations:** Department of Molecular Metabolism, Harvard T.H. Chan School of Public Health, Boston, MA, USA; Dana-Farber Cancer Institute, Boston, MA, USA; Broad Institute of MIT and Harvard, Cambridge, MA, USA; Department of Biomedical Informatics, Harvard Medical School, Harvard University, Boston, MA 02115; Department of Internal Medicine, Seoul National University College of Medicine, Seoul, Korea; Division of Endocrinology and Metabolism, Department of Internal Medicine, Seoul National University Hospital, Seoul, Korea

## Abstract

Nicotinamide adenine dinucleotide (NAD^+^) is an essential redox cofactor and signaling molecule linked to age-dependent metabolic decline, with its compartmentalization regulated by the mitochondrial carrier SLC25A51. The mechanisms contributing to declining NAD^+^ levels during aging and the consequences of altered NAD^+^ homeostasis across tissues are poorly understood. Here, we show that SLC25A51 is upregulated in aging and aging-associated conditions, particularly in senescent cells. In a mouse model of beta-cell senescence, upregulated SLC25A51 was associated with beta-cell identity loss, senescence progression, and a reduced NAD^+^/NADH ratio. SLC25A51 was elevated following p16^INK4a^-, replicative-, irradiation-, and H_2_O_2_-induced senescence, with NRF2 implicated as a potential transcriptional regulator. Overexpression of SLC25A51, but not a transport-dead mutant, induced senescence factors, while its deletion prevented this effect. Beta-cell-specific deletion of SLC25A51 lowered p16^INK4a^ levels in pancreatic islets, circulating insulin, and glucose levels, improving insulin sensitivity and indicating its role in cellular senescence and the metabolic control of beta-cell function.
