## Supplemental Table 5 for "The mitochondrial NAD transporter SLC25A51 is a modulator of beta cell senescence and type 2 diabetes"

### Sheet: Sheet2
Table 1
Index	Related figure	Contents
5A		Primer sequence

### Sheet: 5A
	Table 5. List of primers used for real-time PCR analysis
Specie	Name	Forward	Reverse	Ref
mouse	GAPDH	AGG TCG GTG TGA ACG GAT TTG	TGT AGA CCA TGT AGT TGA GGT CA	PMID: 34320351
mouse	18s	GTA ACC CGT TGA ACC CCA TT	CCA TCC AAT CGG TAG TAG CG	PMID: 34320351
mouse	CDKN1A (p21Cis1)	GCA GAT CCA CAG CGA TAT CC	CAA CTG CTC ACT GTC CAC GG	PMID: 31155496
mouse	CDKN2A (p16ink4a)	CCC AAC GCC CCG AAC T	GCA GAA GAG CTG CTA CGT GAA	PMID: 31155496
mouse	Trp53	ACC GCC GAC CTA TCC TTA CC	TCT TCT GTA CGG CGG TCT CTC	This study
mouse	CXCL10	AGG AAA TGG TGG TCT GGG GA	GCA TTT GGC AGC TTT ACC CG	This study
mouse	IGF1R	ATT CTG ATG TCT GGT CCT TCG	AGC ATA TCA GGG CAG TTG TC	PMID: 31155496
mouse	IL-6	CAG AGG ATA CCA CTC CCA AC	CAA TCA GAA TTG CCA TTG CAC	PMID: 31155496
mouse	II1b	AAC CTG CTG GTG TGT GAC GTT C	CAG CAC GAG GCT TTT TTG TTG T	This study
mouse	SLC25A51	CAG GCT CAG ATG TCA CAG GTT	AAG AGG TCA ACA TTG GGG GC	This study
